# From Eggs to Guts: Symbiotic Association of *Sodalis nezarae* sp. nov. with the Southern Green Shield Bug *Nezara viridula*

**DOI:** 10.1101/2024.10.18.619066

**Authors:** Magda A. Rogowska-van der Molen, Alejandro Manzano-Marín, Jelle L. Postma, Silvia Coolen, Theo van Alen, Robert S. Jansen, Cornelia U. Welte

## Abstract

Phytophagous insects engage in symbiotic relationships with bacteria that contribute to digestion, nutrient supplementation, and development of the host. The analysis of shield bug microbiomes has been mainly focused on the gut intestinal tract predominantly colonized by *Pantoea* symbionts, and other microbial community members in the gut or other organs have hardly been investigated. In this study, we reveal that the Southern green shield bug *Nezara viridula* harbours a *Sodalis* symbiont in several organs, with a notable prevalence in salivary glands, and anterior regions of the midgut. Removing external egg microbiota via sterilization profoundly impacted insect viability but did not disrupt the vertical transmission of *Sodalis* and *Pantoea* symbionts. Based on the dominance of *Sodalis* in testes, we deduce that *N. viridula* males could be involved in symbiont vertical transmission. Genomic analyses comparing *Sodalis* species revealed that *Sodalis* sp. Nvir shares characteristics with both free-living and obligate insect-associated *Sodalis* spp. *Sodalis* sp. Nvir also displays genome instability typical of endosymbiont lineages, which suggests ongoing speciation to an obligate endosymbiont. Together, our study reveals that shield bugs harbour unrecognized symbionts that might be paternally transmitted.
