## Supplementary Tables for "From Eggs to Guts: Symbiotic Association of *Sodalis nezarae* sp. nov. with the Southern Green Shield Bug *Nezara viridula*"

### Sheet: 16S_identity
	S. praecaptivus HS1	Sodalis sp. Nvir	S. melophagi AMo	S. pierantonii SOPE	Sodalis sp. TME1	S. glossinidius morsitans	Sodalis sp. SPI-1	S. ligni dw23	Acerihabitans sp. TG2
S. praecaptivus HS1		97.7484	96.294	96.411	95.9866	85.3188	84.3447	75.4668	74.0091
Sodalis sp. Nvir	99.4778		95.7062	95.8665	95.3475	85.3584	84.4264	75.56	73.8239
S. melophagi AMo	99.4125	99.2198		96.0407	96.975	85.8815	85.0021	75.8288	74.0072
S. pierantonii SOPE	99.2167	99.1547	99.0247		95.6951	85.6196	85.1004	75.6707	74.2332
Sodalis sp. TME1	NA	NA	NA	NA		85.6012	84.6348	75.751	74.1611
S. glossinidius morsitans	99.0209	98.8947	98.6996	98.5696	NA		80.7724	75.1453	73.7579
Sodalis sp. SPI-1	98.4987	98.1795	98.1795	97.7908	NA	97.6593		73.7013	73.0146
S. ligni dw23	95.3655	95.1854	95.0553	94.8601	NA	94.9252	94.4047		76.3666
Acerihabitans sp. TG2	96.9974	96.9441	96.8791	96.4912	NA	96.619	95.7115	95.7059
Table S1. ANI and 16S identity pairwise scores. ANI scores are shown below the diagonal, while 16S identity scores are shown above the diagonal. Due to the lack of a complete 16S rRNA sequence for strain TME1, only ANI scores are shown. Species and genus thresholds were set as descibed in th manuscript.
	species
	genus

### Sheet: EAAs
	Sodalis strains			Pantoea sp.
pathway and genes	HS1	Nvir	SOPE	Nvir
chorismate
aroF(G,H)|aroF	1(1,1)	1(1,1)	1(p,p)	1
aroB	1	1	1	1
aroQ	1	1	1	1
aroE	1	1	1	1
aroK(L)	1(1)	1(1)	1(2)	1(0)
aroA	1	1	1	1
aroC	1	1	1	1
tryptophan
trpE	1	1	p	1
trpG	1	1	p	1
trpD	1	1	p	1
trpC	1	1	p	1
trpA	1	1	1	1
trpB	1	1	p	1
phenylalanine
pheA(tyrA)	1(1)	1(1)	1(1)	1(1)
ilvE(aspC,tyrB)	1(1,1)	1(1,1)	1(1,p)	0(1,0)
L-Asp-semialdehyde
aspC	1	1	1	1
lysC(thrA,metL)	1(1,1)	0(0,1)	p(1,p)	1(1,0)
asd	1	1	1
lysine
dapA	1	1	1	1
dapB	1	1	1	1
dapD	1	1	1	1
argD|argD(astC,serC)	1(0,1)	1(0,1)	1(0,1)	0(1,1)
dapE	1	1	1	1
dapF	1	1	1	1
lysA	1	1	1	1
homoserine
metL(thrA)	1(1)	1(0)	p(1)	0(1)
methionine
metA	1	1	0	1
metB	1	1	1	1
metC	1	1	p	1
metE(H)	1(1)	1(0)	p(p)	1(0)
threonine
thrA(metL)	1(1)	0(1)	1(p)	1(0)
thrB	1	1	1	1
thrC	1	1	1	1
Isoleucine(valine)
ilvI(ilvG)	1(1)	1(1)	p(p)	1(0)
ilvH(ilvM)	1(1)	1(1)	1(1)	1(0)
ilvC	1	1	1	1
ilvD	1	1	p	1
ilvA	1	1	p	1
ilvE	1	1	1	0
leucine
leuA	1	1	p	1
leuC	1	1	p	1
leuD	1	1	1	1
leuB	1	1	1	1
ilvE(tyrB)	1(1)	1(1)	1(1)	0(0)
arginine
carA	1	1	1	1
carB	1	1	1	1
argA	1	1	1	0
argB	1	1	1	1
argC	1	1	1	1
argD	1	1	1	0
argE	1	1	1	1
argI	1	1	1	1
argG	1	1	1	1
argH	1	1	1	1
histidine
hisG	1	1	0	1
hisI	1	1	0	1
hisA	1	1	0	1
hisF	1	1	0	1
hisH	1	1	0	1
hisB	1	1	0	1
hisC	1	1	0	1
hisD	1	1	0	1
Table S2. Retention of genes related to the biosynthesis of essential amino acids in selected strains. Genes/gene suffixes in between parentheses indicate alternative genes. >=1=retention(>1 more than one copy), 0=loss, p=pseudogene.

### Sheet: vitCof
	Sodalis strains			Pantoea sp.
pathway and genes	HS1	Nvir	SOPE	Nvir
folic acid (B9)
pabA	1	1	1	1
pabB	1	1	1	1
pabC	1	1	1	1
folE(ybgI)	1(1)	1(1)	1(1)	1(0)
nudB	1	1	1	0
folB	1	1	1	1
folK	1	1	1	1
folP	1	1	1	1
folC	1	1	1	1
folA	1	1	1	1
riboflavin (B2)
ribB	1	1	1	1
ribA	1	1	1	1
ribD	1	1	1	1
yigB(yigL)	1(1)	1(1)	1(0)	1(0)
ribE	1	1	1	1
ribC	1	1	1	1
ribF	1	1	1	1
NAD+ (B3)
pncA	1	p	p	0
pncB	1	1	p	0
nadB	1	1	1	1
nadA	1	1	1	1
nadC	1	1	1	1
nadD	1	1	1	1
nadE	1	1	1	1
pantothenate (N5)
panB	1	1	1	1
panE(ilvC)	1(1)	1(1)	p(1)	0(1)
panC	1	1	1	1
CoA
coaA	1	1	1	1
coaBC	1	1	1	1
coaD	1	1	1	1
coaE	1	1	1	1
DXP
dxs	1	1	1	1
pyridoxal-5P (B6)
gapA|epd(gapA)	1	1	1	1(1)
pdxB	1	1	1	1
serC	1	1	1	1
pdxA	1	1	1	1
pdxJ	1	1	1	1
pdxH	1	1	1	1
thiamin (B1)
iscS(sufS)	1(1)	1(1)	1(1)	1(1)
thiF	1	1	p	0
thiS	1	1	1	0
thiI	1	1	1	1
thiH	1	1	p	0
thiG	1	1	p	0
thiC	1	1	1	1
thiD	1	1	1	1
thiE	1	1	1	1
thiL	1	1	1	1
lipoic acid
lipA	1	1	1	1
lipB	1	1	1	1
biotin (B7)
bioC	1	1	p	0
fabB(F)	1(1)	1(1)	1(1)	1(1)
fabG	1	1	1	1
fabZ	1	1	1	1
fabI	1	1	1	1
bioH	1	1	p	1
bioF	1	p	p	1
bioA	1	1	p	0
bioD	1	1	p	0
bioB	1	p	p	0
ubiquinol-8
ubiC	1	1	p	0
ispB	1	1	1	0
ubiA	1	1	1	0
ubiD	1	1	1	0
ubiI	1	1	0	0
ubiG	1	1	1	0
ubiH	1	1	1	0
ubiE	1	1	1	0
ubiF	1	1	1	0
Table S3. Retention of genes related to the biosynthesis of B vitamins and cofactors in selected strains. Genes/gene suffixes in between parentheses indicate alternative genes. >=1=retention(>1 more than one copy), 0=loss, p=pseudogene.
